# A screen of FDA-approved drugs identifies inhibitors of Protein Tyrosine Phosphatase 4A3 (PTP4A3 or PRL-3)

**DOI:** 10.1101/2020.05.24.098665

**Authors:** Dylan R. Rivas, Mark Vincent C. Dela Cerna, Caroline N. Smith, Blaine G. Patty, Donghan Lee, Jessica S. Blackburn

## Abstract

Protein tyrosine phosphatase 4A3 (PTP4A3 or PRL-3) is highly expressed in a variety of cancers, where it promotes tumor cell migration and metastasis leading to poor prognosis. Despite its clinical significance, there are currently no viable options to target PRL-3 *in vivo*. Here, we screened 1,443 FDA-approved drugs for their ability to inhibit the activity of the PRL phosphatase family. We identified five specific inhibitors for PRL-3 as well as one selective inhibitor of PRL-2. Additionally, we found nine drugs that broadly and significantly suppressed PRL activity. Two of these broad PRL inhibitors, Salirasib and Candesartan blocked PRL-3-induced migration in human embryonic kidney (HEK) cells with no negative impact on cell viability. Both drugs prevented migration of PRL-3 expressing human colorectal cancer cells to a similar degree as the research-grade PRL inhibitor, Thienopyridone, and are selective towards PRLs over other phosphatases. *In silico* modeling revealed that Salirasib binds a putative allosteric site near the WPD loop of PRL-3, while Candesartan binds a potentially novel targetable site adjacent to the CX_5_R motif. Inhibitor binding at either of these sites is predicted to trap PRL-3 in a closed conformation, preventing substrate binding and inhibiting function.
