## Supplemental Table 2 for "A screen of FDA-approved drugs identifies inhibitors of Protein Tyrosine Phosphatase 4A3 (PTP4A3 or PRL-3)"

### Sheet: Sheet1
Supplemental Table 2: Candesartan and Salirasib have no effect on activity of other phosphatases (at 25µM)
Phosphatase Tested	Percent Phosphatase Activity
	(to DMSO)
	Candesartan	Salirasib
ACP1 (LMPTP-A)	97	96
ACP1 (LMPTP-B)	113	106
CD45	100	102
Lambda PP	107	112
MKP5	99	106
PP1alpha	105	104
PP2A	110	107
PTP1B	109	114
PTPbeta	85	91
PTPMEG	109	107
PTPMEG2	97	102
PTPN22	136	129
PTPRM	107	111
SHP1	116	113
SHP2	104	103
TCPTP	128	118
VHR	87	97
Yoph	112	102
