## Supplemental Table 3 for "A screen of FDA-approved drugs identifies inhibitors of Protein Tyrosine Phosphatase 4A3 (PTP4A3 or PRL-3)"

### Sheet: Sheet1
Supplemental Table 3: Compounds used in this study
Manufacturer	Compound	Catalog Number
Selleck	Hexachlorophene	S4632
Selleck	Closantel	S4106
Selleck	Candesartan Cilexetil	S2037
Selleck	Vitamin B12	S1902
Selleck	Idasanutlin	S7205
Selleck	Salirasib	S7684
Selleck	YM155	S1130
Selleck	Closantel Sodium	S4105
Selleck	Napabucasin	S7977
Selleck	Bithionol	S4552
Selleck	Eltrombag Olamine	S2229
Selleck	Eltrombag	S4502
Selleck	Bardoxolone Methyl	S8078
Selleck	Embelin	S7025
Selleck	Docusate Sodium	S4588
Sigma	PRL-3 Inhibitor I	P0108
Enamine	Analog 3	Z44389470
Enamine	Thienopyridone	EN300-171034
